# Salt sweetens the deal: bumble bees prefer sodium-enriched nectar when its sugar concentration is low

**DOI:** 10.64898/2026.09.19.752816

**Authors:** Amanda Vieira da Silva, Avery L. Russell

**Affiliations:** Centro de Ciências Naturais e Humanas, Universidade Federal do ABC, São Bernardo do Campo, São Paulo, Brazil; Department of Biology, Missouri State University, Springfield, MO, 65897, USA

**Keywords:** foraging, preference, micronutrients, sodium, floral rewards, decision making

## Abstract

Foraging decisions often depend on net energy intake, but the need for specific micronutrients means that foods are not always comparable based on energy content. Although sodium is essential for many physiological functions, many organisms face challenges obtaining it, especially those relying on a plant-based diet. Flowering plants often lure pollinators by manipulating nectar carbohydrate content, but nectar sodium might also influence pollinator choice. We experimentally tested how sodium addition and nectar carbohydrate concentration interact to affect bumble bee foraging decisions by allowing bees to forage on artificial flowers containing either low- or high-sucrose nectar, with or without sodium. We also explored whether sugar and sodium content in floral nectar trade-off across plant species. Bees preferred sodium-enriched nectar and preference nearly doubled when sucrose concentration was low. Furthermore, bees switched more often from flowers without sodium to those with sodium when sucrose concentration was low. Given increased fidelity for artificial flowers with nectar sodium, sodium may enhance plant fitness by increasing conspecific pollen receipt. Yet despite behavioral evidence that sodium enhances the perceived quality of low-sucrose nectar for bees, we found no evidence for a nectar sugar-sodium trade-off across plant species. We discuss implications for plant-pollinator interactions and flower evolution.
