## Supplementary material for "Salt sweetens the deal: bumble bees prefer sodium-enriched nectar when its sugar concentration is low": Analyses and datasets: STATS_bee-head-widths_7-3-2023_ALR.xlsx

### Sheet: #Metadata
	From the salt presence affecting sucrose preference project
	There are two full treatments: 50 % sucrose concentration W/V and 20 % sucrose concentration
	There is a third incomplete treatment: 10% sucrose concentration
	In each treatment, there are two types of flowers: yellow color and blue color
	Sub treatments have two flower color choices and either yellow or blue as having 1% NaCl; the other flower color has no salt
	Both flower colors in a given trial have the same sucrose concentration
	There are 16 flowers in each array in a 4 x 4 horizontal array

### Sheet: Data
bee_ID	treatment	sub_treatment	file_name	head_width_px	head_width_mm	1_mm_px
B1	50 % Sucrose	Yellow 1% NaCl	B1_50%Sucrose_YellowSalt_06-28-2023	2303.62	3.83936	600
B2	50 % Sucrose	Blue 1% NaCl	B2_50%Sucrose_BlueSalt_06-28-2023	2251.42	3.75236
B3	50 % Sucrose	Yellow 1% NaCl	B3_50%Sucrose_YellowSalt_06-29-2023	2579.18	4.29863
B4	20 % Sucrose	Yellow 1% NaCl	B4_20%Sucrose_YellowSalt_06-29-2023	2343.02	3.90503
B5	20 % Sucrose	Blue 1% NaCl	B5_20%Sucrose_BlueSalt_06-29-2023	2484.29	4.14049
B6	50 % Sucrose	Blue 1% NaCl	B6_50%Sucrose_BlueSalt_06-29-2023	2224.13	3.70689
B7	50 % Sucrose	Yellow 1% NaCl	B7_50%Sucrose_YellowSalt_06-29-2023	2581.14	4.3019
B8	20 % Sucrose	Blue 1% NaCl	B8_20%Sucrose_BlueSalt_06-29-2023	2228.15	3.71359
B9	20 % Sucrose	Blue 1% NaCl	B9_20%Sucrose_BlueSalt_06-30-2023	2339.73	3.89954
B10	20 % Sucrose	Yellow 1% NaCl	B10_20%Sucrose_YellowSalt_06-30-2023	2144.61	3.57435
B11	50 % Sucrose	Yellow 1% NaCl	B11_50%Sucrose_YellowSalt_06-30-2023	2385.64	3.97607
B12	20 % Sucrose	Yellow 1% NaCl	B12_20%Sucrose_YellowSalt_06-30-2023	2154.36	3.5906
B13	50 % Sucrose	Blue 1% NaCl	B13_50%Sucrose_BlueSalt_07-01-2023	2412.21	4.02035
B14	20 % Sucrose	Blue 1% NaCl	B14_20%Sucrose_BlueSalt_07-01-2023	2324.66	3.87444
B15	20 % Sucrose	Blue 1% NaCl	B15_20%Sucrose_BlueSalt_07-02-2023	2158.12	3.59686
Y1	50 % Sucrose	Blue 1% NaCl	Y1_50%Sucrose_BlueSalt_06-28-2023	2234.06	3.72344
Y2	10 % Sucrose	Blue 1% NaCl	Y2_10%Sucrose_BlueSalt_06-28-2023	2422.32	4.03721
Y3	10 % Sucrose	Yellow 1% NaCl	Y3_10%Sucrose_YellowSalt_06-28-2023	2368.14	3.9469
Y4	50 % Sucrose	Blue 1% NaCl	Y4_50%Sucrose_BlueSalt_06-28-2023	2133.3	3.55551
Y5	50 % Sucrose	Yellow 1% NaCl	Y5_50%Sucrose_YellowSalt_06-28-2023	2350.59	3.91765
Y6	10 % Sucrose	Blue 1% NaCl	Y6_10%Sucrose_BlueSalt_06-28-2023_missing_picture	NA	NA
Y7	10 % Sucrose	Yellow 1% NaCl	Y7_10%Sucrose_YellowSalt_06-28-2023	2363.24	3.93874
Y8	20 % Sucrose	Blue 1% NaCl	Y8_20%Sucrose_BlueSalt_06-29-2023	2411.77	4.01962
Y9	50 % Sucrose	Blue 1% NaCl	Y9_50%Sucrose_BlueSalt_06-29-2023	2368.27	3.94712
Y10	50 % Sucrose	Yellow 1% NaCl	Y10_50%Sucrose_YellowSalt_06-29-2023	2291.82	3.8197
Y11	20 % Sucrose	Yellow 1% NaCl	Y11_20%Sucrose_YellowSalt_06-29-2023	2397.24	3.9954
Y12	20 % Sucrose	Yellow 1% NaCl	Y12_20%Sucrose_YellowSalt_06-30-2023	2455.99	4.09332
Y13	50 % Sucrose	Blue 1% NaCl	Y13_50%Sucrose_BlueSalt_06-30-2023	2347.28	3.91213
Y14	50 % Sucrose	Blue 1% NaCl	Y14_50%Sucrose_BlueSalt_06-30-2023	2473.05	4.12175
Y15	20 % Sucrose	Yellow 1% NaCl	Y15_20%Sucrose_YellowSalt_06-30-2023	2369.14	3.94856
Y16	50 % Sucrose	Yellow 1% NaCl	Y16_50%Sucrose_YellowSalt_06-30-2023	2346.32	3.91054
Y17	50 % Sucrose	Yellow 1% NaCl	Y17_50%Sucrose_YellowSalt_07-01-2023	2323.2	3.872
Y18	20 % Sucrose	Yellow 1% NaCl	Y18_20%Sucrose_YellowSalt_07-01-2023	1978.64	3.29773
Y19	20 % Sucrose	Blue 1% NaCl	Y19_20%Sucrose_BlueSalt_07-01-2023	2444.47	4.07412
Y20	50 % Sucrose	Yellow 1% NaCl	Y20_50%Sucrose_YellowSalt_07-01-2023	2162.42	3.60403
Y21	20 % Sucrose	Blue 1% NaCl	Y21_20%Sucrose_BlueSalt_07-01-2023	2285.99	3.80998
Y22	20 % Sucrose	Yellow 1% NaCl	Y22_20%Sucrose_YellowSalt_07-01-2023	2368.34	3.94723
Y23	20 % Sucrose	Yellow 1% NaCl	Y23_20%Sucrose_YellowSalt_07-02-2023	2337.52	3.89587
Y24	50 % Sucrose	Blue 1% NaCl	Y24_50%Sucrose_BlueSalt_07-02-2023	2247.58	3.74596
Y25	20 % Sucrose	Blue 1% NaCl	Y25_20%Sucrose_BlueSalt_07-02-2023	2293.32	3.8222
